# A sequence-based proactive intelligence for influenza antigenic profiling improves vaccine strain selection

**DOI:** 10.64898/2026.04.18.719333

**Authors:** Yihao Chen, Ying Xu, Yanhui Cheng, Xianzhi Qi, Tian Bai, Jiaying Yang, Huanle Luo, Xiangjun Du, Lin Zhu, Lei Yang, Mang Shi, Dayan Wang, Zhaorong Li, Yuelong Shu

## Abstract

Seasonal influenza viruses accumulate antigenic changes, eroding population immunity and necessitating recurrent vaccine updates. Hemagglutination inhibition (HI) assays are the standard for measuring antigenic relationships between circulating and vaccine strains; however, their limited throughput constrains the scale and timeliness of surveillance. Here, we present fluProfiler, a foundation-model-based framework that learns a stable mapping from viral sequences to antigenic space and uses this representation to support influenza antigenic prediction, vaccine strain evaluation, and diversity-driven sampling. fluAgPredictor aligns hemagglutinin (HA) and neuraminidase (NA) sequence representations with HI-derived antigenicity, enabling accurate and consistent inference of pairwise antigenic distances across surveillance-aligned evaluation settings. Without prior annotation of antigenic sites, it identifies key residues in immunodominant epitopes and reveals the cooperative contributions of HA and NA to antigenic variation. Building on this antigenic-space representation, fluVacSelector provides antigenic coverage scores that are concordant with World Health Organization (WHO) vaccine recommendations while also flagging potential candidates that may offer broader coverage ahead of formal consultations. fluAgEnhancer further leverages the same representation to prioritize antigenically informative and diverse strains for experimental characterization, achieving comparable predictive accuracy with approximately 25% fewer HI measurements than random sampling. Together, these modules provide a high-throughput and interpretable complement to HI testing, converting routine genomic surveillance into a more proactive, data-driven support system for antigenic monitoring and vaccine strain selection.
