## Extended Data Table 1 for "A sequence-based proactive intelligence for influenza antigenic profiling improves vaccine strain selection"

### Sheet: 2023NH
target	fluAgPredictor	vaxseer	Nextflu	Adaboost		Total	H1N1	H3N2	Date duration
MAE	0.91346	0.89721	1.10186	0.96006		3502	1096	2406	2022.9.1-2023.1.31
MSE	1.38729	1.31389	1.8253	1.59166
Pearson	0.77225	0.76825	0.74034	0.75474
Spearman	0.72678	0.73816	0.72968	0.7398
R2	0.53286	0.55757	0.38537	0.46404

### Sheet: 2023SH
target	fluAgPredictor	vaxseer	Nextflu	Adaboost		Total	H1N1	H3N2	Date duration
MAE	0.79924	0.8602	0.82063	0.74591		6626	2880	3746	2023.2.1-2023.8.31
MSE	1.01763	1.18329	1.09339	1.0329
Pearson	0.83125	0.80954	0.79493	0.82575
Spearman	0.81647	0.78556	0.79096	0.81368
R2	0.65081	0.59396	0.62481	0.64557

### Sheet: 2024NH
target	fluAgPredictor	vaxseer	Nextflu	Adaboost	season		Total	H1N1	H3N2	Date duration
MAE	0.81043	0.89959	0.88894	0.78021	2024NH		2774	1218	1556	2023.9.1-2024.1.31
MSE	1.20309	1.36758	1.35533	1.12365	2024NH
Pearson	0.56821	0.50103	0.45813	0.61245	2024NH
Spearman	0.58209	0.51911	0.38415	0.61245	2024NH
R2	0.27688	0.17802	0.18538	0.32463	2024NH

### Sheet: 2024SH
target	fluAgPredictor	vaxseer	Nextflu	Adaboost	season		Total	H1N1	H3N2	Date duration
MAE	0.95233	0.95592	1.05073	0.94836	2024SH		7694	2131	5563	2024.2.1-2024.8.31
MSE	1.62785	1.57391	2.08319	1.72676	2024SH
Pearson	0.45461	0.48438	0.34485	0.42129	2024SH
Spearman	0.44512	0.46047	0.36175	0.45774	2024SH
R2	0.16185	0.18962	-0.07260	0.11092	2024SH

### Sheet: 2025NH
target	fluAgPredictor	vaxseer	Nextflu	Adaboost	season		Total	H1N1	H3N2	Date duration
MAE	0.79397	0.8645	0.85404	0.80436	2025NH		4071	1340	2731	2024.9.1-2025.1.31
MSE	1.10661	1.23358	1.21292	1.24437	2025NH
Pearson	0.70071	0.67011	0.70498	0.61001	2025NH
Spearman	0.59562	0.47288	0.46558	0.60649	2025NH
R2	0.41628	0.3493	0.36020	0.34361	2025NH

### Sheet: 2025SH
target	fluAgPredictor	vaxseer	Nextflu	Adaboost	season		Total	H1N1	H3N2	Date duration
MAE	1.11405	1.2275	1.25275	1.08828	2025SH		4592	2067	2525	2025.2.1-2025.8.31
MSE	2.74038	2.92884	3.42739	2.28902	2025SH
Pearson	0.62070	0.55992	0.5431	0.6802	2025SH
Spearman	0.63577	0.51625	0.42305	0.65127	2025SH
R2	0.26721	0.21682	0.08351	0.38791	2025SH
