## Extended Data Table 3 for "A sequence-based proactive intelligence for influenza antigenic profiling improves vaccine strain selection"

### Sheet: Sheet1
	2024NH		2024SH		2025NH		Note
	A/Thailand/08/2022 EGG	A/Albania/289813/2022 EGG	A/Massachusetts/18/2022 CELL	A/Albania/289813/2022 EGG	A/Croatia/10136RV/2023 CELL	A/FRANCE/IDF-IPP29542/2023 CELL
3	*	*	*	*	A	T
107	S	N	S	N	*	*	epitope E
138	B	D	N	D	D	N	glycosylation sites
161	*	*	*	*	N	S	epitope A, near glycosylation sites 160
189	*	*	*	*	Q	R	epitope D
198	I	V	*	*	*	*
205	*	*	*	*	K	R	epitope E, near RBS 204 and 206
211	*	*	F	Y	*	*	epitope B
244	S	T	S	T	*	*	near RBS 241 242 243
